# Bacterial retrons function in anti-phage defense

**DOI:** 10.1101/2020.06.21.156273

**Authors:** Adi Millman, Aude Bernheim, Avigail Stokar-Avihail, Taya Fedorenko, Maya Voichek, Azita Leavitt, Rotem Sorek

## Abstract

Retrons are bacterial genetic elements comprised of a reverse transcriptase (RT) and a non-coding RNA. The RT uses the non-coding RNA as a template, generating a chimeric RNA/DNA molecule in which the RNA and DNA components are covalently linked. Although retrons were discovered three decades ago, their function remained unknown. In this study we report that retrons function as anti-phage defense systems. The defensive unit is composed of three components: the RT, the non-coding RNA, and an effector protein. Retron-containing systems are abundant in genomic “defense islands”, suggesting a role for most retrons in phage resistance. By cloning multiple retron systems into a retron-less *Escherichia coli* strain, we show that these systems confer defense against a broad range of phages, with different retrons defending against different phages. Focusing on a single retron, Ec48, we show evidence that it is a “guardian” of RecBCD, a complex with central anti-phage functions in the bacterial cell. Inhibition of RecBCD by dedicated phage proteins activates the retron, leading to abortive infection and cell death. Thus, the Ec48 retron forms a second line of defense that is triggered if the first lines of defense have collapsed. Our results expose a new family of anti-phage defense systems abundant in bacteria.
