## Supplementary Table 4 for "Bacterial retrons function in anti-phage defense"

### Sheet: Feuil1
Plasmids name	Description of the insert	Synthetized sequence (replacing RFP in pSG1-RFP)
pAA1	Retron-Eco8	TGAATATCGAGAGCTAACACGTTTTTAGACATTTCTGTGTTACGAAATTTCGACCATTTTAATCTTTCGTATTACTTTTATTATTGGAACTATATAGAGATGAAAACTATGGTCAATTTTTGTTGACCACTACACTATCCACCTGCATGCTACATAATGTAACCATGCTCTCTTATACAAACGGAATAAGAATATAAAATATGAAACCTGTCACAAGTATTGTACAAGGAATTGACGAGAACTTACTCTCCAACTTAATCGAAGATATAAAGTTCATAATTGATAAAGGTATTAATGAAAATCAAAGAATAATTTTCCTTTGTGGTGCAGACAAAAGTGATAAAAAAAGCCTACGCTACAAGTTTTCGTTAGTTTTAGAAAACCATTCTATGTATGAAC…
pAA10	Ec48	TCAGGAAGTGCATTACTCTGCATCGAAGCGCACGCAAGTCAGAGAACAATAACTGCCTGGCGACATCAGGACTGGCGCGCTAGTTGAGTGGTCATGCTACTGCATTAAAACCGCCCCATGAAGCGGGCGGGCGAGGCGGGGAAAGCACTGCGCGCTAAACGATGTCGCTGGCTTGCAGTTACCCGGTTGAAATTCTTATTTTTTTGTTGCATTATTCTTAGCGCACCAGCGATTCGCTTGGTATGCGGCAGTCAACAACATTAAATTGTCAGTTTTTGCTTTTACAAAAAAGCGTCCACTATGGACCTATCAGCGAGGCCCCACCGTCGTCAACTACGATGGTGCCGTAGCCGACGACATTACGTACGGTCGAAAGATAGCAGAGGCTGTTGCTGACAA…
pAA11	Ec67	GGAAACTCCTTTTATTGGTGTTTGCTATTTGAATAAAAATACGCCAAACAGAGTGTTAACTGTGAATATGGAAAGAATCGTTGTAAGTACCCCGCTTAGGTGTCCCATTCTATTTTAGAGGTTCTCGTGCATATGGATTATGTTATCTGAAAGTTAACTTCCGCTTCCCGTTCACAGCGAACATTCATCTTTGTAAACCCGTATGATCCGTTTTTCAAGTGGCCATTCAGATACGGATTTTCACTTCCTTGACAGTGCATGACTATGCTGCATGAAATCGCATGATCGATTGAGGATCGTCTTTGCTCAGATCCGCCAGAACTGGCGGGCTTTTGCTCATGTCATGCATGTGCATGAAAACCACTGCATAAAGCGGGCAGGCGTGGCGGGGATACGAGC…
pAA12	Ec73	CCTCACTCAGACCGGCAACAGCCGGTCTTTTCCTTTCTGGCCATTGCCACAAGGTGAACAATCCACTGTTCACCCTTCACCGTTTATTCACCCTTTATCACTATGAAATTATTAATAAAAAACCAGAGGTGAACAGTGTGAACAGTAAAACCTGAAAAAACTTTTTATCACCCCGCGCATCGCCCGACTGGACAGATCCAGAACGAGCAAAAATCACAAAGGTGACGAGTCGACTGTTCACTCTTCACCAACTCATCACCACCTAACCACATGATATAAAATGATAAATAATCGAGGTGAACAGTTAAATGCAAAAAAACTTTTTCTCAGCTCTTGGATAAAAGAAAATTAATTCACATCAATAGCTTTCCTCTTGAATCCTCTTGAGGTTTATGAGAG…
pAA13	Ec78	CCTAACTACAACCGTCGCCTCACCGTCCCCCAAACGAATCGGAACAGCTGTTCCATGAACAGTCAGATGGTGTGGCCCAAATTAGTTGCCCACTACACTTCAAGACTATAAATTCTGGAGTAACAGTCGGTTAGCTTCCTTCATGGGCCAGTCATGGCGAGTTGTTAAGTATGGCTGTTTGCGATAAGCTTTAGATACTCTTTAGCGTTGGACGGTTACGTCTAGTCGGGTGATTAGCCAGACTCTAACTTATTGAACGTATTAAGGGTTGCGAAAGTGTCGCAACCCGAGATCGTTCCTCTCTCGGGTTGCGACACTTTCGCTTCCTCAAGTAAAGAGTGAAGCCCGGCGTAAATGCGCCGGGCCATTTTCAGGTACTGTTATGTCTGTTATTCGTAG…
pAA14	Ec83	CATCTTTTCTCGTAAAATCATTGAGTTACTATTGCAGTGTTTTGCTTTGTTCAACACTAATGTGCAATTTTGCGCGTTGTAGGTGTGGCAAGATTGTGGCAACAATAATTGTTTAATTTAGCACTACAAAGCGAAAGCCTACATGAGTTCAATTGCGTCTCATATTTGAAATTTTGTGGGGGAAGGCGTAAGATGACAATGCTCTTTAGCGTATTATGGATTTACCACCTGATTGGTCAAATCTAGTTGGGCGTTGCGCCAAACTCTAATTTATTGATTACATTTACAGTTGCGGAACAAACTTTTTGAGCCGCAATCCAGTAGGTTGCGGATCAAAAAGTTTGTTCCGCGGCTTCAAGTAAAGAGCCTGGACCTAGGGATGGACAGGGAACTTAAAGC…
pAA16	Ec86	CCATTCAGATACGGATTTTCACTTCCTTGACAGTGCATGACTATGCTGCATGAAATCGCATGATCGATTGAGGATCGTCTTTGCTCAGATCCGCCAGAACTGGCGGGCTTTTGCTCATGTTATGCATGTGCATGAAAACCACTGCATAAAGCGGGCAGGCGTGGCGGGGATACGAGCGCGCGCCATGTGGTATGGAGATTGGATCTATTCATAACTTGATGTATAAAGTAGAAAAAAAAGCGGGGAGATTATGAATAAAAAATTTACCGATGAGCAGCAACAACAGCTTATAGGACATCTCACAAAGAAAGGCTTCTATCGAGGAGCTAATATTAAAATAACCATTTTTCTATGTGGTGGTGACGTTGCTAATCATCAATCTTGGCGTCATCAATTATC…
pAA17	Se72	TCTCATGCTGCATACCTTTTAGCCTATCGCTGGCAGGATAAGGCGCTTTCTTGTTGGTGACAGAAAGATAAAAAACTTTATAATAATCAGCGAAGCGGGCGAACCACGCCTGGCTCTCGCTCTTTAACAAATGGTTACGTGTATGTTGCGCAAGGAAACCGATGCCTTGTTTTTAAGGCGATCTCGCATGAGATCATGACCGGCCTGGCCGCTAATTAATGGTGAGAACGCCCCTGAGCGTGTATCAGCACTAAAAGAATAGCGACGATTGTCTGGCAATGTGAGTTAAAAGTCCCAAAGAGCCAATAGAGTTTTTCCTTGCTTTCCTACTGGTCTGGCAAAATTTCATAACCAATAGGAGTTGCATCATGTTTATTATCAACATCAACATTAACGTAA…
pAA18	St85	ATGAATAATATGGAAAATATAACAATAATAGTTTCTGATTAGAATATACTATCTAACCGGTTGAAAAAGATGCACTTCTCAACCATAATAACATCACTCTTTAGCGTTAGGCTTTGATTTATAGCCTTGTCGAGCGTTTCGCCAGACACTAACTTATTGAGTACTTTTAGGGTTGCGCTAGAAAGTTTTCTACCGATCCTAGAAGTCTCTAGGATCGGTAGAAAACTTTCTAGCGCCTCCTCTAGTAAAGAGTAAAAAACGAGCAAAAAACATTGCTCGTTTTTTTCATCAACGGAAGACAAATCAAAAATACATAACGTTTAAATCAATGTTTGAAGAAACTATTAAAAAACAATTTGAATTGTTAGACATAAGTAACTTCAATGTTGATATATCTCA…
pAA19	Vc81	ATGAATATTTCTCTGTCGTTATGTGGTGAAAATCGCCATGCATCATAGGTGGGTTTTATTGGTTGGCCAAAGATATTTGTGCGACAAATAAAAAGAGTAGGGGAATTTTCGTAAAGAAGAATGGTGGGGGGATAGTGAGGGGGGAATGCTACTTTTGCCCCAAAACGTGTTTAAGCAACAGAAAACCTACATAAGATATGTTGAGTCTAGAGCTTGTTGTACAAACCCTAATACGGAGTAGTGCAAGAGGGTCTTGCACTGGGGTGGTATATGACGGACTACTTTTAGTAGTACAAATTTGTGATTATCTAGCTCATTTAAAACAAGGAGCTTTGATGGGGAATTATATATCCGTTATAATACTTACACCTTTACGCGTGGATTTGAAAAACGAGAATT…
pAA20	Vc95	ATTTCTAATCAACATCTTGAATGACAAAGCCCAACAGTATCACTGCTCAAAACATCAAAACAGCGAAACGCAAGACGACAATCTATTCCATTTATTCATCGATATTACACATATCCCTATTACATGTACCACCTAGCCCTAGGCGGCTGGTCACAGGTTCCTATACCCATTCCTCAATTAATCTATCCATTAGATCCATTAGACTCACATTACTGCGCAATCGGTATGCTTGTGAAGTGATTCTATATGAATTAAAATTGTTGTGCTCTTTAGCGAATGGACTACACATATTAGTCTAGTCGGGCGTTTAGCCAGACTGAAATTTATTGAACGACACTGGGGTTGCGAAATGGAGGTTTTTCTCTCCTCTCGCATTTCCCTGAACTGCGAGAGGAGAGA…
pAA22	Vc137	TGAATATCGAGAGCTAACACGTTTTTAGACATTTCTGTGTTACGAAATTTCGACCATTTTAATCTTTCGTATTACTTTTATTATTGGAACTATATAGAGATGAAAACTATGGTCAATTTTTGTTGACCACTACACTATCCACCTGCATGCTACATAATGTAACCATGCTCTCTTATACAAACGGAATAAGAATATAAAATATGAAACCTGTCACAAGTATTGTACAAGGAATTGACGAGAACTTACTCTCCAACTTAATCGAAGATATAAAGTTCATAATTGATAAAGGTATTAATGAAAATCAAAGAATAATTTTCCTTTGTGGTGCAGACAAAAGTGATAAAAAAAGCCTACGCTACAAGTTTTCGTTAGTTTTAGAAAACCATTCTATGTATGAAC…
